# Improved deconvolution of circulating tumor DNA from ultra-low-pass whole-genome methylation sequencing using CelFiE-ISH

**DOI:** 10.64898/2026.04.15.718632

**Authors:** Efrat Katsman, Sara Isaac, Alaa Darwish, Myriam Maoz, Michal Inbar, MazalTov Marouani, Irene Unterman, Ahinoam Gugenheim, Nada Salaymeh, Shatha Abu Khdeir, Beatrice Uziely, Tamar Peretz, Luna Kaduri, Ayala Hubert, Jonathan E Cohen, Azzam Salah, Mark Temper, Tamar Sela, Albert Grinshpun, Aviad Zick, Benjamin P. Berman, Amir Eden

## Abstract

Liquid biopsy using ultra-low-pass whole-genome sequencing (ULP-WGS, ∼0.25x coverage) is a promising tool to detect circulating tumor DNA (ctDNA) for cancer management, and the use of the native Oxford Nanopore (ONT) sequencing platform adds DNA methylation to the set of detectable features. Here, we test the performance of methylation-based cell-type deconvolution in ULP-WGS samples from diverse epithelial malignancies and investigate several new computational strategies using our CelFiE-ISH deconvolution framework. We find that incorporating larger numbers of markers restricted to the epithelial cell lineage can reduce the cancer fraction limit of detection down to 1.7-3.1%, matching or exceeding the 3% floor of established copy-number alteration (CNA) benchmarks. Our study provides a useful strategy for analysis of ULP-WGS ONT data and indicates that marker selection remains a key challenge for analyzing methylation-based cancer datasets.
