## Supplemental Tables 1-7 for "Improved deconvolution of circulating tumor DNA from ultra-low-pass whole-genome methylation sequencing using CelFiE-ISH"

### Sheet: SUPP TAB 1 Samples info 
patient_ID (baznat)	sample_id	Status	Age	Used for panel of normals	Used as healthy in main analysis	pre-aligned frags	aligned/filtered frags	total aligned bp	tumor fraction	Notes
3853955	PL4406	Non-cancer	41	Yes	Yes	4743037	3066363	647199186	0.02186
4415394	PL4504	Non-cancer	50	Yes	Yes	6940052	4504720	939419602	1e-06
3486504	PL4472	Non-cancer	29	Yes	Yes	4604776	2927920	577334209	0.01994
4128277	PL4374	Non-cancer	47	Yes	Yes	7124789	4541488	942746257	0
6227433	PL4473	Non-cancer	42	Yes	Yes	5727478	3620255	736661033	0
6329269	PL4376	Non-cancer	21	Yes	Yes	9939332	6368538	1255559924	0.01119
6095197	PL4412	Non-cancer	26	Yes	Yes	6213310	4045403	838458229	0
5436429	PL4420	Non-cancer	33	Yes	Yes	3800541	2435402	530954418	0.009805
3430707	PL4430	Non-cancer	20	Yes	Yes	4155747	2692534	549133390	0.01392
4437802	PL4489	Non-cancer	50	Yes	Yes	5498281	3559324	734277004	0
5035560	PL4512	Non-cancer	41	Yes	Yes	3743474	2445215	521451140	0.02072
con 1281	con 1281	Non-cancer	39	No	Yes	11475800	5372377	1406161528	0.04144
con 1263	con 1263	Non-cancer	24	Yes	Yes	9990673	5089506	1101453991	1e-06
con 1261	con 1261	Non-cancer	57	Yes	Yes	9979218	5982033	1240378515	0.01422
con 1262	con 1262	Non-cancer	48	Yes	Yes	10657659	6235201	1315947055	0.01482
con 1276	con 1276	Non-cancer	56	No	Yes	12356908	5505609	1273340301	0
Ad36	Ad36	Non-cancer	62	Yes	Yes	14379597	8636966	1712116100	0	Alzheimer
Ad59	Ad59	Non-cancer	79	Yes	Yes	13143850	7925543	1628266286	0.01579	Alzheimer
Ad67	Ad67	Non-cancer	75	Yes	Yes	12088309	7021937	1329153879	0.01037	Alzheimer
Ad75	Ad75	Non-cancer	66	Yes	Yes	11194892	6508763	1323090480	0.01121	Alzheimer
Ad64	Ad64	Non-cancer	70	Yes	Yes	9964491	5766193	1132669704	0.01768	Alzheimer
AB004	AB004	Non-cancer	47	Yes	Yes	10717447	6362523	1307012846	0.0206
3838746	PL5761	Colorectal Cancer	66	No	No	2256466	1456041	275060393	0.2622
6152147	PL5832	Colorectal Cancer	65	No	No	1959847	1226843	217845759	0.5513
4778640	PL3393	Colorectal Cancer	22	No	No	4051522	2518278	491704996	0.3827
4778640	PL3478	Colorectal Cancer	22	No	No	4475150	2838115	554628768	0.08216
4778640	PL3729	Colorectal Cancer	22	No	No	4054733	2570318	503497087	0.3101
4778640	PL3838	Colorectal Cancer	22	No	No	4959287	3184932	613584441	0.125
4778640	PL4004	Colorectal Cancer	23	No	No	5070096	3196371	592452049	0.2798
4778640	PL4360	Colorectal Cancer	23	No	No	4088575	2535266	470355655	0.3538
4778640	PL4449	Colorectal Cancer	23	No	No	2909419	1822718	334955747	0.4999
4778640	PL4766	Colorectal Cancer	23	No	No	3655227	2360591	489328560	0.5281
4778640	PL4809	Colorectal Cancer	23	No	No	2486073	1608499	311638030	0.4769
4778640	PL4937	Colorectal Cancer	23	No	No	2799242	1779294	346803165	0.529
4778640	PL4967	Colorectal Cancer	23	No	No	2631057	1654854	305341759	0.4574
4778640	PL4972	Colorectal Cancer	23	No	No	4206805	2682917	499263913	0.5326
4177877	PL2504	Colorectal Cancer	47	No	No	5316370	3276391	669960040	0.3472
4177877	PL2552	Colorectal Cancer	47	No	No	3986419	2490678	522653143	0.1742
4177877	PL3842	Colorectal Cancer	48	No	No	5128988	3275704	640786408	0.01816
4177877	PL3881	Colorectal Cancer	48	No	No	5969426	3769571	750393893	0.01372
4376835	PL2876	Colorectal Cancer	84	No	No	5297322	3348381	609825110	0.1573
4376835	PL4098	Colorectal Cancer	86	No	No	3943646	2529298	477975163	0.4693
4602208	PL4440	Breast Cancer	55	No	No	6202411	3531560	1114832220	0.01517
3704438	PL6829	Breast Cancer	55	No	No	7639104	4237718	1360305245	0
3686902	PL6992	Breast Cancer	45	No	No	7873564	4331571	1445841054	0
3852282	PL4958	Breast Cancer	55	No	No	8904258	3423335	988772424	0
3408396	PL4518	Breast Cancer	73	No	No	5630865	3493079	777071358	0.02067
4544922	PL4737	Breast Cancer	70	Yes	No	7434830	4323505	1397624493	0
3441396	PL5365	Breast Cancer	61	No	No	6961085	4019477	1271913939	0.0389
3389242	PL6545	Breast Cancer	57	Yes	No	7334480	4639451	1417285086	0.01895
4100013	PL4595	Breast Cancer	55	Yes	No	6387533	3996902	1219963478	0
7587746	PL6880	Breast Cancer	67	No	No	7231534	4085880	1370805880	0
6714962	PL6265	Breast Cancer	42	Yes	No	9655397	3732785	1135715503	0.0162
3582514	PL6663	Breast Cancer	53	No	No	6835394	4275364	1346927719	0
5478600	PL6741	Breast Cancer	47	Yes	No	6923484	3944074	812750149	0.01785
5508745	PL5970	Breast Cancer	72	Yes	No	6831060	3590869	725754186	0
3590112	PL6743	Breast Cancer	74	Yes	No	15016210	8321524	1656654868	0.0143
4523052	PL5225	Breast Cancer	57	No	No	5637629	3596740	701366104	0.03094
4221343	PL4520	Breast Cancer	27	No	No	6303797	3792652	1213199378	0.04599
6131644	PL4727	Breast Cancer	43	Yes	No	3251980	2870967	567746221	1e-06
4476963	PL6061	Breast Cancer	49	Yes	No	6623388	4052485	1277355479	0.02922
3385175	PL5325	Breast Cancer	51	Yes	No	8189356	4737449	989180442	0.01831
7022926	PL5494	Breast Cancer	59	No	No	6803758	3448653	767228679	0
3610179	PL5979	Breast Cancer	54	Yes	No	6292395	3871407	1223476019	0.01907
6733917	PL4708	Breast Cancer	44	No	No	7054272	3778148	820405754	0
4758004	PL4787	Breast Cancer	30	No	No	9163027	3382694	958134157	0
5881434	PL6281	Breast Cancer	47	No	No	10373405	3955730	1156602051	0.02
6132934	PL5388	Breast Cancer	29	No	No	5471489	3584088	687658435	0.01921
5769083	PL4596	Breast Cancer	46	No	No	1576328	974142	204994203	0.01909
7073358	PL5496	Breast Cancer	47	Yes	No	6285166	3815266	729698597	0
5730368	PL4626	Breast Cancer	85	No	No	6797952	4051168	1259530115	0.02008
3637289	PL6937	Breast Cancer	71	No	No	7491739	4048962	1334671081	0.02502
4340314	PL6704	Breast Cancer	51	Yes	No	9829954	6207311	1926824725	0.01581
4576931	PL4704	Breast Cancer	46	No	No	7853952	3214388	881734286	0
4527573	PL6346	Breast Cancer	54	No	No	7818130	3607218	868961026	0
7544150	PL6643	Breast Cancer	59	Yes	No	7680209	4733044	1535509247	0.01511
4618046	PL5347	Breast Cancer	38	Yes	No	6854430	2318943	718315847	0
4074644	PL4434	Breast Cancer	68	No	No	5881310	3642454	777071358	0.0331
6867833	PL4703	Breast Cancer	40	No	No	10075953	4625123	1157282822	0.07519
6656517	PL4705	Breast Cancer	55	No	No	7844671	3627581	891121130	0.171
5946179	PL5472	Breast Cancer	35	No	No	7026907	4172400	809991202	0.02391
3608370	PL4413	Breast Cancer	76	No	No	6829485	3838718	786596340	0.418
3394322	PL1851	Lung Cancer	60	Not relevant	No	10018134	4731690	1327488829	0.02062
4422965	PL1790	Lung Cancer	73	Not relevant	No	8928040	4450109	1133424824	0.02529
6113346	PL1663	Lung Cancer	67	Not relevant	No	9411027	4263794	1163550629	0.2095
6009753	PL1670	Lung Cancer	61	Not relevant	No	7786578	3237791	979294228	0.04272
3668024	PL1650	Lung Cancer	70	Not relevant	No	7706366	3242763	961266336	0.0186
4325719	PL1454	Lung Cancer	55	Not relevant	No	6480018	3212994	833554799	0.02551
4691345	PL1180	Pancreas Cancer	78	Not relevant	No	10293916	4962759	1187842410	0.04699
3978331	PL700	Pancreas Cancer	47	Not relevant	No	11640091	4880664	1429266091	0.05951
4324252	PL732	Pancreas Cancer	66	Not relevant	No	6644404	3274892	824292518	0.02097
4273360	PL1416	Pancreas Cancer	67	Not relevant	No	6487476	3072534	827283242	0.01489
3625711	PL1373	Pancreas Cancer	62	Not relevant	No	6706997	3227518	942078796	0.02285
4694703	PL1208	Pancreas Cancer	69	Not relevant	No	6997674	3369735	833953227	0.05927
4292762	PL1063	Pancreas Cancer	68	Not relevant	No	5785810	2929083	728878976	0.02804
4032430	PL1323	Pancreas Cancer	61	Not relevant	No	6593277	3229691	830011543	0.02315
3603456	PL2014	Pancreas Cancer	70	Not relevant	No	6767387	3282066	860051962	0.04007
4196147	PL1432	Pancreas Cancer	68	Not relevant	No	6781881	3287044	812353077	0.01462
4313250	PL5921	Breast Cancer	56	Yes	No	5306716	3515304	667366194	0.02476
6253311	PL3020	Breast Cancer	34	No	No	6899167	4017485	854549269	0.02343
6253311	PL3056	Breast Cancer	35	No	No	7253756	4139215	896220780	0.02676
6253311	PL3232	Breast Cancer	35	No	No	6632686	3852501	884137434	0.02621
6253311	PL3295	Breast Cancer	35	No	No	6009773	3434910	725790973	0.02082
4756810	PL6296	Breast Cancer	43	No	No	2707814	2309043	503922118	0.02329
4756810	PL6301	Breast Cancer	43	No	No	2837328	2460493	491895667	0.02667
4756810	PL6309	Breast Cancer	43	No	No	3369621	2953251	613624912	0.02154
4756810	PL6350	Breast Cancer	44	No	No	3848324	3315246	700534407	0
4756810	PL6418	Breast Cancer	44	No	No	144659	113696	22050161	0.06852
4756810	PL6493	Breast Cancer	44	No	No	2825561	2419400	512565508	0.01854
4756810	PL6521	Breast Cancer	44	No	No	4038209	3482045	718789549	0.009337
6131644	PL5114	Breast Cancer	44	Yes	No	2671117	2352190	479454908	0.02845
6131644	PL5140	Breast Cancer	44	No	No	34850	30172	6002147	0.09952
6131644	PL5181	Breast Cancer	44	Yes	No	2909848	2551508	499881836	0.03109
6131644	PL5268	Breast Cancer	44	Yes	No	3266395	2883506	578584476	0
6131644	PL5428	Breast Cancer	44	Yes	No	4292472	3775726	721565427	0
3508007	PL1405	Breast Cancer	47	No	No	11816916	5968795	1275086837	0.03648
3508007	PL1542	Breast Cancer	47	No	No	7634258	3986792	847293638	0
4618046	PL5435	Breast Cancer	38	No	No	8404631	3693459	833051556	0.02103
4618046	PL5444	Breast Cancer	38	Yes	No	9250829	3337399	864106606	0.01603
3763156	PL4062	Breast Cancer	58	No	No	7994387	3544129	876378226	0.03551
3763156	PL4149	Breast Cancer	58	No	No	6045317	2599966	641363555	0.07476
5946179	PL6846	Breast Cancer	37	No	No	10157871	5193623	1032700199	0
5946179	PL7015	Breast Cancer	37	No	No	8809266	4646978	911367472	0.1228
5946179	PL7040	Breast Cancer	37	No	No	6755118	3605953	703905727	0.05428
5140933	PL4567	Non-cancer	27	No	No	7066239	4122086	1236337612	0	Breast fibroadenoma
4209760	PL5901	Breast DCIS/LCIS	53	Yes	No	6486144	3659819	770889986	0	Breast LCIS

### Sheet: SUPP TAB 2 CRC Patient info
Patient_ID	Tissue	Other information	Stage in EMR	Age at first blood collection	Sex
3838746	Colon	ulcerated colorectal adenocarcinoma.	IV	66	male
6152147	Colon	biopsy: liver, metastatic adneocarcinoma, colonic origin	IV	65	female
4778640	Colon		IV	21	female
4177877	Rectum	rectum biopsy	IV	47	male
4376835	Colon	initial: Liver, needle biopsy Metastatic well differentiated neuroendocrine carcinoma, grade 1 (age 74)	IV	84	male

### Sheet: SUPP TAB 3 Breast Info
Patient_ID	Tissue	Other information	Stage in EMR	Age at first blood collection	Sex	Notes
4602208	Breast Cancer	Right breast, Ductal carcinoma in-situ, lympho-vascular invasion - not identified.	IA	55	female
3704438	Breast Cancer	Left breast: Combine Invasive lobular carcinoma and Invasive duct carcinoma	IA	55	female
3686902	Breast Cancer	Multifocal invasive lobular carcinoma, Negative for lymphovascular space invasion	IA	45	female
3852282	Breast Cancer	Right breast, Invasive duct carcinoma	IA	55	female
3408396	Breast Cancer	Right breast, breast tissue with invasive duct carcinoma, grade 2	IA	73	female
4544922	Breast Cancer	Right breast, Invasive duct carcinoma	IA	70	female
3441396	Breast Cancer	Right breast, Invasive duct carcinoma	IA	61	female
3389242	Breast Cancer	Left breast, Multicentric Invasive duct carcinoma, includes lymph node (1 out of 7)	IA	57	female
4100013	Breast Cancer	Left breast, Invasive duct carcinoma of breast	IA	55	female
7587746	Breast Cancer	Left breast, Invasive duct carcinoma	IA	67	female
6714962	Breast Cancer	Left breast, Invasive lobular carcinoma, Invasive duct carcinoma	IA	42	female
3582514	Breast Cancer	Left breast, Invasive lobular carcinoma	IA	53	female
5478600	Breast Cancer	Left breast, Ductal carcinoma in situ	IA	47	female
5508745	Breast Cancer	Left breast, Invasive duct carcinoma of breast	IA	72	female
3590112	Breast Cancer	Right breast, Invasive duct carcinoma	IA	74	female
4523052	Breast Cancer	Left breast, ductal carcinoma in situ	IB	57	female
4221343	Breast Cancer	Right breast, Invasive duct carcinoma	IIA	27	female
6131644	Breast Cancer	Right breast, Invasive lobular carcinoma of breast	IIA	43	female
4476963	Breast Cancer	Right breast, invasive duct carcinoma	IIA	49	female
3385175	Breast Cancer	Left breast, ductal carcinoma in situ, metastatic carcinoma in 1 out of 3 lymph nodes	IIA	51	female
7022926	Breast Cancer	Right breast, invasive duct carcinoma	IIB	59	female
3610179	Breast Cancer	Left breast, Invasive duct carcinoma, Metastatic carcinoma in 1 out 15 lymph nodes	IIB	54	female
6733917	Breast Cancer	Left breast, Invasive lobular carcinoma, metastatic carcinoma (measures 0.5cm) in lymph node found	IIB	44	female
4758004	Breast Cancer	Left breast, Invasive duct carcinoma	IIB	30	female
5881434	Breast Cancer	Left breast, Invasive duct carcinom,	IIB	47	female
6132934	Breast Cancer	Right breast, Invasive duct carcinoma,	IIB	29	female
5769083	Breast Cancer	Invasive ductal carcinoma	IIB	46	female
7073358	Breast Cancer	Left breast, Invasive lobular carcinoma, pleomorphic type and foci of lobular carcinoma in situ, pleomorphic type.	IIB	47	female
5730368	Breast Cancer	Left breast, Invasive duct carcinoma, metastatic carcinoma in one out 2 lymph nodes	IIB	85	female
3637289	Breast Cancer	Right breast, invasive duct carcinoma	IIIA	71	female
4340314	Breast Cancer	Left breast, Invasive duct carcinoma, Metastatic carcinoma is seen in 7 out of 15 lymph nodes.	IIIA	51	female
4576931	Breast Cancer	Left breast, invasive duct carcinoma,	IIIA	46	female
4527573	Breast Cancer	Right breast, Invasive duct carcinoma,	IIIA	54	female
7544150	Breast Cancer	Right breast, Multifocal Invasive lobular carcinom, Metastatic carcinoma seen in 2 out of 8 axillary lymph nodes	IIIA	59	female
4618046	Breast Cancer	Left breast, Invasive duct carcinoma, lymph node: Metastatic carcinoma of breas	IV	38	female
4074644	Breast Cancer	Left breast, invasive ductal carcinoma, metastatic carcinoma in axillary lymph nodes	IV	68	female
6867833	Breast Cancer	Left breast, invasive lobular carcinoma	IV	40	female
6656517	Breast Cancer	Left breast, Invasive duct carcinoma, Left axilla - Cores within invasive duct carcinoma	IV	55	female
5946179	Breast Cancer	Left breast, Invasive duct carcinoma, Left axilla- lymphatic tissue with metastatic carcinoma.	IV	35	female
3608370	Breast Cancer	Right breast, Invasive duct carcinoma. Cores of tissue from a lymph node with metastatic carcinoma	IV	76	female
3508007	Breast Cancer	Left breast, Invasive duct carcinoma, Left axilla- Metastatic carcinoma in lymph node	IV	47	female
6253311	Breast Cancer	Left breast, invasive duct carcinoma, Left axilla - lymph node with metastatic carcinoma	IIIA	34	female
3763156	Breast Cancer	Right breast, Invasive duct carcinoma	IIA	58	female
5140933	Breast Fibroadenoma	Fibroadenoma	0 (benign)	27	female
4209760	Breast DCIS/LCIS	Right breast, Multiple foci of lobular carcinoma in situ	0 (DCIS/LCIS)	53	female
4313250	Breast Cancer	Left breast, Invasive duct carcinoma	IIA	56	female
4756810	Breast Cancer	Right breast	IIA	43	female

### Sheet: SUPP TAB 4 Lung info
Patient_ID	Tissue	Other information	Stage in EMR	Age at first blood collection	Sex
4325719	Lung Cancer	Lung adenocarcinoma	IIA	55	female
3668024	Lung Cancer	Necrosis:Suppected: Non-keratinizing squamous cell carcinoma	IV	70	male
6113346	Lung Cancer	Metastatic adenocarcinoma, lung origin, Including lymph nodes	IV	67	female
6009753	Lung Cancer	Right lung adenocarcinoma with metastatic involvement of mediastinal lymph nodes	IV	61	female
4422965	Lung Cancer	Metastatic adenocarcinoma, origin: lung	IV	73	female
3394322	Lung Cancer	Lung adenocarcinoma	IV	60	female

### Sheet: SUPP TAB 5 Pancreas info
Patient_ID	Tissue	Other information	Stage in EMR	Age at first blood collection	Sex
4324252	Pancreas Cancer	pT3NoMx	IIA	66	male
4292762	Pancreas Cancer	Metastatic adenocarcinoma in liver, origin: Pancreas / Biliary Tract	IIA	68	male
4196147	Pancreas Cancer	Poorly diffrentiated pancreatic ductal adenocarcinoma (pancreas biopsy)	III	68	male
3978331	Pancreas Cancer	Poorly differentiated Adenocarcinoma in liver, origin: Pancreas	IV	47	male
4691345	Pancreas Cancer	Metastatic carcinoma in liver, origin: Pancreas	IV	78	male
4694703	Pancreas Cancer	Metastatic adenocarcinoma in liver, origin: Pancreas	IV	69	female
4032430	Pancreas Cancer	Pancreas biopsy: Fragments of glands with high grade dysplasia. No definitive invasion seen.	IV	61	female
3625711	Pancreas Cancer	Peritoneal fluid: metastatic carcinoma of pancreato-biliary origin	IV	62	female
4273360	Pancreas Cancer	peritoneal fluid:Malignant adenocarcinoma	IV	67	male
3603456	Pancreas Cancer	Moderately to poorly differentiated adenocarcinoma in the liver. Origin: Pancreas	IV	70	female

### Sheet: SUPP TAB 6 Healthy  info
patient_id	Status	Age at first blood collection	Sex	Notes
3853955	Non-cancer plasma	41	female
4415394	Non-cancer plasma	50	female
3486504	Non-cancer plasma	29	female
4128277	Non-cancer plasma	47	female
6227433	Non-cancer plasma	42	female
6329269	Non-cancer plasma	21	female
6095197	Non-cancer plasma	26	female
5436429	Non-cancer plasma	33	female
3430707	Non-cancer plasma	20	female
4437802	Non-cancer plasma	50	female
5035560	Non-cancer plasma	41	female
con 1281	Non-cancer plasma	39	male
con 1263	Non-cancer plasma	24	male
con 1261	Non-cancer plasma	57	male
con 1262	Non-cancer plasma	48	male
con 1276	Non-cancer plasma	56	female
Ad36	Non-cancer plasma	62	female	Alzheimer
Ad59	Non-cancer plasma	79	female	Alzheimer
Ad67	Non-cancer plasma	75	female	Alzheimer
Ad75	Non-cancer plasma	66	female	Alzheimer
Ad64	Non-cancer plasma	70	female	Alzheimer
AB004	Non-cancer plasma	47	female

### Sheet: SUPP TAB 7 Run info
run ID	sample_id	barecode	Status	kit used	flow cell type	Flow cell ID	platform	model
HU012	PL4406	NB01	Non-cancer	SQK-LSK109+EXP-NBD104	FLO-MIN106D	FAS35424	MinION Mk1B	dna_r9.4.1_450bps_modbases_5mc_cg_sup.cfg
HU012	PL4504	NB02	Non-cancer	SQK-LSK109+EXP-NBD104	FLO-MIN106D	FAS35424	MinION Mk1B	dna_r9.4.1_450bps_modbases_5mc_cg_sup.cfg
HU012	PL4472	NB03	Non-cancer	SQK-LSK109+EXP-NBD104	FLO-MIN106D	FAS35424	MinION Mk1B	dna_r9.4.1_450bps_modbases_5mc_cg_sup.cfg
HU012	PL4374	NB04	Non-cancer	SQK-LSK109+EXP-NBD104	FLO-MIN106D	FAS35424	MinION Mk1B	dna_r9.4.1_450bps_modbases_5mc_cg_sup.cfg
HU012	PL4473	NB05	Non-cancer	SQK-LSK109+EXP-NBD104	FLO-MIN106D	FAS35424	MinION Mk1B	dna_r9.4.1_450bps_modbases_5mc_cg_sup.cfg
HU012	PL4376	NB06	Non-cancer	SQK-LSK109+EXP-NBD104	FLO-MIN106D	FAS35424	MinION Mk1B	dna_r9.4.1_450bps_modbases_5mc_cg_sup.cfg
HU012	PL4412	NB07	Non-cancer	SQK-LSK109+EXP-NBD104	FLO-MIN106D	FAS35424	MinION Mk1B	dna_r9.4.1_450bps_modbases_5mc_cg_sup.cfg
HU012	PL4420	NB08	Non-cancer	SQK-LSK109+EXP-NBD104	FLO-MIN106D	FAS35424	MinION Mk1B	dna_r9.4.1_450bps_modbases_5mc_cg_sup.cfg
HU012	PL4430	NB09	Non-cancer	SQK-LSK109+EXP-NBD104	FLO-MIN106D	FAS35424	MinION Mk1B	dna_r9.4.1_450bps_modbases_5mc_cg_sup.cfg
HU012	PL4489	NB10	Non-cancer	SQK-LSK109+EXP-NBD104	FLO-MIN106D	FAS35424	MinION Mk1B	dna_r9.4.1_450bps_modbases_5mc_cg_sup.cfg
HU012	PL4512	NB11	Non-cancer	SQK-LSK109+EXP-NBD104	FLO-MIN106D	FAS35424	MinION Mk1B	dna_r9.4.1_450bps_modbases_5mc_cg_sup.cfg
HU017	PL5761	NB02	Colorectal Cancer	SQK-NBD114.24	FLO-MIN114	FAV81584	MinION Mk1C	dna_r10.4.1_e8.2_400bps_modbases_5mc_cg_sup.cfg (Guppy)
HU017	PL5832	NB01	Colorectal Cancer	SQK-NBD114.24	FLO-MIN114	FAV81584	MinION Mk1C	dna_r10.4.1_e8.2_400bps_modbases_5mc_cg_sup.cfg (Guppy)
HU017	PL4596	4	Breast Cancer	SQK-NBD114.24	FLO-MIN114	FAV81584	MinION Mk1C	dna_r10.4.1_e8.2_400bps_modbases_5mc_cg_sup.cfg (Guppy)
HU017/19	PL4518	6	Breast Cancer	SQK-NBD114.24	FLO-MIN114	FAV81584/FAV83723	MinION Mk1C	dna_r10.4.1_e8.2_400bps_modbases_5mc_cg_sup.cfg (Guppy)
HU017/19	PL4434	5	Breast Cancer	SQK-NBD114.24	FLO-MIN114	FAV81584/FAV83723	MinION Mk1C	dna_r10.4.1_e8.2_400bps_modbases_5mc_cg_sup.cfg (Guppy)
HU019	PL5921	18	Breast Cancer	SQK-NBD114.24	FLO-MIN114	FAV83723	MinION Mk1C	dna_r10.4.1_e8.2_400bps_modbases_5mc_cg_sup.cfg (Guppy)
HU020	PL5225	17	Breast Cancer	SQK-NBD114.24	FLO-MIN114	FAV79945	MinION Mk1C	dna_r10.4.1_e8.2_400bps_modbases_5mc_cg_sup.cfg (Guppy)
HU020	PL5388	19	Breast Cancer	SQK-NBD114.24	FLO-MIN114	FAV79945	MinION Mk1C	dna_r10.4.1_e8.2_400bps_modbases_5mc_cg_sup.cfg (Guppy)
HU023	PL2504	NB01	Colorectal Cancer	SQK-NBD114.24	FLO-MIN114	FAW20737	MinION Mk1C	dna_r10.4.1_e8.2_400bps_modbases_5mc_cg_sup.cfg (Guppy)
HU023	PL2552	NB02	Colorectal Cancer	SQK-NBD114.24	FLO-MIN114	FAW20737	MinION Mk1C	dna_r10.4.1_e8.2_400bps_modbases_5mc_cg_sup.cfg (Guppy)
HU023	PL3842	NB03	Colorectal Cancer	SQK-NBD114.24	FLO-MIN114	FAW20737	MinION Mk1C	dna_r10.4.1_e8.2_400bps_modbases_5mc_cg_sup.cfg (Guppy)
HU023	PL3881	NB04	Colorectal Cancer	SQK-NBD114.24	FLO-MIN114	FAW20737	MinION Mk1C	dna_r10.4.1_e8.2_400bps_modbases_5mc_cg_sup.cfg (Guppy)
HU025	PL2876	NB14	Colorectal Cancer	SQK-NBD114.24	FLO-MIN114	FAW19941	MinION Mk1C	dna_r10.4.1_e8.2_400bps_modbases_5mc_cg_sup.cfg (Guppy)
HU025	PL4098	NB15	Colorectal Cancer	SQK-NBD114.24	FLO-MIN114	FAW19941	MinION Mk1C	dna_r10.4.1_e8.2_400bps_modbases_5mc_cg_sup.cfg (Guppy)
HU025	PL4704	13	Breast Cancer	SQK-NBD114.24	FLO-MIN114	FAW19941	MinION Mk1C	dna_r10.4.1_e8.2_400bps_modbases_5mc_cg_sup.cfg (Guppy)
HU026	PL3020	9	Breast Cancer	SQK-NBD114.24	FLO-MIN114	FAW18815	MinION Mk1C	dna_r10.4.1_e8.2_400bps_modbases_5mc_cg_sup.cfg (Guppy)
HU026	PL3056	10	Breast Cancer	SQK-NBD114.24	FLO-MIN114	FAW18815	MinION Mk1C	dna_r10.4.1_e8.2_400bps_modbases_5mc_cg_sup.cfg (Guppy)
HU026	PL3232	11	Breast Cancer	SQK-NBD114.24	FLO-MIN114	FAW18815	MinION Mk1C	dna_r10.4.1_e8.2_400bps_modbases_5mc_cg_sup.cfg (Guppy)
HU026	PL3295	12	Breast Cancer	SQK-NBD114.24	FLO-MIN114	FAW18815	MinION Mk1C	dna_r10.4.1_e8.2_400bps_modbases_5mc_cg_sup.cfg (Guppy)
HU028	PL4406	NB01	Non-cancer	SQK-NBD114.24	FLO-MIN114	FAW74901/FAW20741	MinION Mk1C	dna_r10.4.1_e8.2_400bps_modbases_5mc_cg_sup.cfg (Guppy)
HU028	PL4504	NB02	Non-cancer	SQK-NBD114.24	FLO-MIN114	FAW74901/FAW20741	MinION Mk1C	dna_r10.4.1_e8.2_400bps_modbases_5mc_cg_sup.cfg (Guppy)
HU028	PL4472	NB03	Non-cancer	SQK-NBD114.24	FLO-MIN114	FAW74901/FAW20741	MinION Mk1C	dna_r10.4.1_e8.2_400bps_modbases_5mc_cg_sup.cfg (Guppy)
HU028	PL4374	NB04	Non-cancer	SQK-NBD114.24	FLO-MIN114	FAW74901/FAW20741	MinION Mk1C	dna_r10.4.1_e8.2_400bps_modbases_5mc_cg_sup.cfg (Guppy)
HU028	PL4473	NB05	Non-cancer	SQK-NBD114.24	FLO-MIN114	FAW74901/FAW20741	MinION Mk1C	dna_r10.4.1_e8.2_400bps_modbases_5mc_cg_sup.cfg (Guppy)
HU028	PL4376	NB06	Non-cancer	SQK-NBD114.24	FLO-MIN114	FAW74901/FAW20741	MinION Mk1C	dna_r10.4.1_e8.2_400bps_modbases_5mc_cg_sup.cfg (Guppy)
HU028	PL4412	NB07	Non-cancer	SQK-NBD114.24	FLO-MIN114	FAW74901/FAW20741	MinION Mk1C	dna_r10.4.1_e8.2_400bps_modbases_5mc_cg_sup.cfg (Guppy)
HU028	PL4420	NB08	Non-cancer	SQK-NBD114.24	FLO-MIN114	FAW74901/FAW20741	MinION Mk1C	dna_r10.4.1_e8.2_400bps_modbases_5mc_cg_sup.cfg (Guppy)
HU028	PL4430	NB09	Non-cancer	SQK-NBD114.24	FLO-MIN114	FAW74901/FAW20741	MinION Mk1C	dna_r10.4.1_e8.2_400bps_modbases_5mc_cg_sup.cfg (Guppy)
HU028	PL4489	NB10	Non-cancer	SQK-NBD114.24	FLO-MIN114	FAW74901/FAW20741	MinION Mk1C	dna_r10.4.1_e8.2_400bps_modbases_5mc_cg_sup.cfg (Guppy)
HU028	PL4512	NB11	Non-cancer	SQK-NBD114.24	FLO-MIN114	FAW74901/FAW20741	MinION Mk1C	dna_r10.4.1_e8.2_400bps_modbases_5mc_cg_sup.cfg (Guppy)
HU030	PL3393	NB01	Colorectal Cancer	SQK-NBD114.24	FLO-MIN114	FAW92659	MinION Mk1C	dna_r10.4.1_e8.2_400bps_sup@v4.2.0
HU030	PL3478	NB02	Colorectal Cancer	SQK-NBD114.24	FLO-MIN114	FAW92659	MinION Mk1C	dna_r10.4.1_e8.2_400bps_sup@v4.2.0
HU030	PL3729	NB03	Colorectal Cancer	SQK-NBD114.24	FLO-MIN114	FAW92659	MinION Mk1C	dna_r10.4.1_e8.2_400bps_sup@v4.2.0
HU030	PL3838	NB04	Colorectal Cancer	SQK-NBD114.24	FLO-MIN114	FAW92659	MinION Mk1C	dna_r10.4.1_e8.2_400bps_sup@v4.2.0
HU030	PL4004	NB05	Colorectal Cancer	SQK-NBD114.24	FLO-MIN114	FAW92659	MinION Mk1C	dna_r10.4.1_e8.2_400bps_sup@v4.2.0
HU030	PL4360	NB12	Colorectal Cancer	SQK-NBD114.24	FLO-MIN114	FAW92659	MinION Mk1C	dna_r10.4.1_e8.2_400bps_sup@v4.2.0
HU030	PL4449	NB06	Colorectal Cancer	SQK-NBD114.24	FLO-MIN114	FAW92659	MinION Mk1C	dna_r10.4.1_e8.2_400bps_sup@v4.2.0
HU030	PL4766	NB07	Colorectal Cancer	SQK-NBD114.24	FLO-MIN114	FAW92659	MinION Mk1C	dna_r10.4.1_e8.2_400bps_sup@v4.2.0
HU030	PL4809	NB08	Colorectal Cancer	SQK-NBD114.24	FLO-MIN114	FAW92659	MinION Mk1C	dna_r10.4.1_e8.2_400bps_sup@v4.2.0
HU030	PL4937	NB09	Colorectal Cancer	SQK-NBD114.24	FLO-MIN114	FAW92659	MinION Mk1C	dna_r10.4.1_e8.2_400bps_sup@v4.2.0
HU030	PL4967	NB10	Colorectal Cancer	SQK-NBD114.24	FLO-MIN114	FAW92659	MinION Mk1C	dna_r10.4.1_e8.2_400bps_sup@v4.2.0
HU030	PL4972	NB11	Colorectal Cancer	SQK-NBD114.24	FLO-MIN114	FAW92659	MinION Mk1C	dna_r10.4.1_e8.2_400bps_sup@v4.2.0
HU042	PL4727	73	Breast Cancer	SQK-NBD114.96	FLO-PRO114M	PAQ20976	PrometION P2S (P2S-00850-B)	dna_r10.4.1_e8.2_400bps_sup@v4.2.0
HU042	PL6296	65	Breast Cancer	SQK-NBD114.96	FLO-PRO114M	PAQ20976	PrometION P2S (P2S-00850-B)	dna_r10.4.1_e8.2_400bps_sup@v4.2.0
HU042	PL6301	66	Breast Cancer	SQK-NBD114.96	FLO-PRO114M	PAQ20976	PrometION P2S (P2S-00850-B)	dna_r10.4.1_e8.2_400bps_sup@v4.2.0
HU042	PL6309	67	Breast Cancer	SQK-NBD114.96	FLO-PRO114M	PAQ20976	PrometION P2S (P2S-00850-B)	dna_r10.4.1_e8.2_400bps_sup@v4.2.0
HU042	PL6350	68	Breast Cancer	SQK-NBD114.96	FLO-PRO114M	PAQ20976	PrometION P2S (P2S-00850-B)	dna_r10.4.1_e8.2_400bps_sup@v4.2.0
HU042	PL6418	69	Breast Cancer	SQK-NBD114.96	FLO-PRO114M	PAQ20976	PrometION P2S (P2S-00850-B)	dna_r10.4.1_e8.2_400bps_sup@v4.2.0
HU042	PL6493	70	Breast Cancer	SQK-NBD114.96	FLO-PRO114M	PAQ20976	PrometION P2S (P2S-00850-B)	dna_r10.4.1_e8.2_400bps_sup@v4.2.0
HU042	PL6521	71	Breast Cancer	SQK-NBD114.96	FLO-PRO114M	PAQ20976	PrometION P2S (P2S-00850-B)	dna_r10.4.1_e8.2_400bps_sup@v4.2.0
HU042	PL5114	74	Breast Cancer	SQK-NBD114.96	FLO-PRO114M	PAQ20976	PrometION P2S (P2S-00850-B)	dna_r10.4.1_e8.2_400bps_sup@v4.2.0
HU042	PL5140	75	Breast Cancer	SQK-NBD114.96	FLO-PRO114M	PAQ20976	PrometION P2S (P2S-00850-B)	dna_r10.4.1_e8.2_400bps_sup@v4.2.0
HU042	PL5181	76	Breast Cancer	SQK-NBD114.96	FLO-PRO114M	PAQ20976	PrometION P2S (P2S-00850-B)	dna_r10.4.1_e8.2_400bps_sup@v4.2.0
HU042	PL5268	77	Breast Cancer	SQK-NBD114.96	FLO-PRO114M	PAQ20976	PrometION P2S (P2S-00850-B)	dna_r10.4.1_e8.2_400bps_sup@v4.2.0
HU042	PL5428	78	Breast Cancer	SQK-NBD114.96	FLO-PRO114M	PAQ20976	PrometION P2S (P2S-00850-B)	dna_r10.4.1_e8.2_400bps_sup@v4.2.0
HU058	PL5347	51	Breast Cancer	SQK-NBD114.96	FLO-PRO114M		PrometION P2S (P2S-00850-A)	dna_r10.4.1_e8.2_400bps_sup@v4.3.0
HU058	PL1405	49	Breast Cancer	SQK-NBD114.96	FLO-PRO114M		PrometION P2S (P2S-00850-A)	dna_r10.4.1_e8.2_400bps_sup@v4.3.0
HU058	PL1542	50	Breast Cancer	SQK-NBD114.96	FLO-PRO114M		PrometION P2S (P2S-00850-A)	dna_r10.4.1_e8.2_400bps_sup@v4.3.0
HU058	PL5435	52	Breast Cancer	SQK-NBD114.96	FLO-PRO114M		PrometION P2S (P2S-00850-A)	dna_r10.4.1_e8.2_400bps_sup@v4.3.0
HU058	PL5444	53	Breast Cancer	SQK-NBD114.96	FLO-PRO114M		PrometION P2S (P2S-00850-A)	dna_r10.4.1_e8.2_400bps_sup@v4.3.0
HU058	PL4062	54	Breast Cancer	SQK-NBD114.96	FLO-PRO114M		PrometION P2S (P2S-00850-A)	dna_r10.4.1_e8.2_400bps_sup@v4.3.0
HU058	PL4149	65	Breast Cancer	SQK-NBD114.96	FLO-PRO114M		PrometION P2S (P2S-00850-A)	dna_r10.4.1_e8.2_400bps_sup@v4.3.0
HU062	PL6743	46	Breast Cancer	SQK-NBD114.96	FLO-PRO114M	PAU62065/PAW22070	PrometION P2S (P2S-00850-B)	dna_r10.4.1_e8.2_400bps_sup@v4.3.0
HU062	PL5325	51	Breast Cancer	SQK-NBD114.96	FLO-PRO114M	PAU62065	PrometION P2S (P2S-00850-B)	dna_r10.4.1_e8.2_400bps_sup@v4.3.0
HU062	PL5496	52	Breast Cancer	SQK-NBD114.96	FLO-PRO114M	PAU62065	PrometION P2S (P2S-00850-B)	dna_r10.4.1_e8.2_400bps_sup@v4.3.0
HU062	PL5472	50	Breast Cancer	SQK-NBD114.96	FLO-PRO114M	PAU62065	PrometION P2S (P2S-00850-B)	dna_r10.4.1_e8.2_400bps_sup@v4.3.0
HU062	PL6846	53	Breast Cancer	SQK-NBD114.96	FLO-PRO114M	PAU62065	PrometION P2S (P2S-00850-B)	dna_r10.4.1_e8.2_400bps_sup@v4.3.0
HU062	PL7015	54	Breast Cancer	SQK-NBD114.98	FLO-PRO114M	PAU62065	PrometION P2S (P2S-00850-B)	dna_r10.4.1_e8.2_400bps_sup@v4.3.0
HU062	PL7040	55	Breast Cancer	SQK-NBD114.99	FLO-PRO114M	PAU62065	PrometION P2S (P2S-00850-B)	dna_r10.4.1_e8.2_400bps_sup@v4.3.0
HU069	PL4440	25	Breast Cancer	SQK-NBD114.96	FLO-PRO114M	PAW22189	PrometION P2S (P2S-00850-B)	dna_r10.4.1_e8.2_400bps_sup@v5.0.0
HU069	PL6829	38	Breast Cancer	SQK-NBD114.96	FLO-PRO114M	PAW22189	PrometION P2S (P2S-00850-B)	dna_r10.4.1_e8.2_400bps_sup@v5.0.0
HU069	PL6992	40	Breast Cancer	SQK-NBD114.96	FLO-PRO114M	PAW22189	PrometION P2S (P2S-00850-B)	dna_r10.4.1_e8.2_400bps_sup@v5.0.0
HU069	PL4737	30	Breast Cancer	SQK-NBD114.96	FLO-PRO114M	PAW22189	PrometION P2S (P2S-00850-B)	dna_r10.4.1_e8.2_400bps_sup@v5.0.0
HU069	PL5365	31	Breast Cancer	SQK-NBD114.96	FLO-PRO114M	PAW22189	PrometION P2S (P2S-00850-B)	dna_r10.4.1_e8.2_400bps_sup@v5.0.0
HU069	PL6545	41	Breast Cancer	SQK-NBD114.96	FLO-PRO114M	PAW22189	PrometION P2S (P2S-00850-B)	dna_r10.4.1_e8.2_400bps_sup@v5.0.0
HU069	PL4595	28	Breast Cancer	SQK-NBD114.96	FLO-PRO114M	PAW22189	PrometION P2S (P2S-00850-B)	dna_r10.4.1_e8.2_400bps_sup@v5.0.0
HU069	PL6880	35	Breast Cancer	SQK-NBD114.96	FLO-PRO114M	PAW22189	PrometION P2S (P2S-00850-B)	dna_r10.4.1_e8.2_400bps_sup@v5.0.0
HU069	PL6663	33	Breast Cancer	SQK-NBD114.96	FLO-PRO114M	PAW22189	PrometION P2S (P2S-00850-B)	dna_r10.4.1_e8.2_400bps_sup@v5.0.0
HU069	PL4520	26	Breast Cancer	SQK-NBD114.96	FLO-PRO114M	PAW22189	PrometION P2S (P2S-00850-B)	dna_r10.4.1_e8.2_400bps_sup@v5.0.0
HU069	PL6061	37	Breast Cancer	SQK-NBD114.96	FLO-PRO114M	PAW22189	PrometION P2S (P2S-00850-B)	dna_r10.4.1_e8.2_400bps_sup@v5.0.0
HU069	PL5979	36	Breast Cancer	SQK-NBD114.96	FLO-PRO114M	PAW22189	PrometION P2S (P2S-00850-B)	dna_r10.4.1_e8.2_400bps_sup@v5.0.0
HU069	PL4626	29	Breast Cancer	SQK-NBD114.96	FLO-PRO114M	PAW22189	PrometION P2S (P2S-00850-B)	dna_r10.4.1_e8.2_400bps_sup@v5.0.0
HU069	PL6937	39	Breast Cancer	SQK-NBD114.96	FLO-PRO114M	PAW22189	PrometION P2S (P2S-00850-B)	dna_r10.4.1_e8.2_400bps_sup@v5.0.0
HU069	PL6704	34	Breast Cancer	SQK-NBD114.96	FLO-PRO114M	PAW22189	PrometION P2S (P2S-00850-B)	dna_r10.4.1_e8.2_400bps_sup@v5.0.0
HU069	PL6643	32	Breast Cancer	SQK-NBD114.96	FLO-PRO114M	PAW22189	PrometION P2S (P2S-00850-B)	dna_r10.4.1_e8.2_400bps_sup@v5.0.0
HU069	PL4567	27	Non-cancer	SQK-NBD114.96	FLO-PRO114M	PAW22189	PrometION P2S (P2S-00850-B)	dna_r10.4.1_e8.2_400bps_sup@v5.0.0
HU070	PL4958	49	Breast Cancer	SQK-NBD114.96	FLO-PRO114M	PAW22111/PAW22070	PrometION P2S (P2S-00850-A)	dna_r10.4.1_e8.2_400bps_sup@v5.0.0
HU070	PL6265	52	Breast Cancer	SQK-NBD114.96	FLO-PRO114M	PAW22111/PAW22070	PrometION P2S (P2S-00850-A)	dna_r10.4.1_e8.2_400bps_sup@v5.0.0
HU070	PL6741	55	Breast Cancer	SQK-NBD114.96	FLO-PRO114M	PAW22111/PAW22070	PrometION P2S (P2S-00850-A)	dna_r10.4.1_e8.2_400bps_sup@v5.0.0
HU070	PL5970	45	Breast Cancer	SQK-NBD114.96	FLO-PRO114M	PAW22111/PAW22070	PrometION P2S (P2S-00850-A)	dna_r10.4.1_e8.2_400bps_sup@v5.0.0
HU070	PL6743	46	Breast Cancer	SQK-NBD114.96	FLO-PRO114M	PAU62065/PAW22070	PrometION P2S (P2S-00850-B)	dna_r10.4.1_e8.2_400bps_sup@v5.0.0
HU070	PL5494	50	Breast Cancer	SQK-NBD114.96	FLO-PRO114M	PAW22111/PAW22070	PrometION P2S (P2S-00850-A)	dna_r10.4.1_e8.2_400bps_sup@v5.0.0
HU070	PL4708	44	Breast Cancer	SQK-NBD114.96	FLO-PRO114M	PAW22111/PAW22070	PrometION P2S (P2S-00850-A)	dna_r10.4.1_e8.2_400bps_sup@v5.0.0
HU070	PL4787	48	Breast Cancer	SQK-NBD114.96	FLO-PRO114M	PAW22111/PAW22070	PrometION P2S (P2S-00850-A)	dna_r10.4.1_e8.2_400bps_sup@v5.0.0
HU070	PL6281	53	Breast Cancer	SQK-NBD114.96	FLO-PRO114M	PAW22111/PAW22070	PrometION P2S (P2S-00850-A)	dna_r10.4.1_e8.2_400bps_sup@v5.0.0
HU070	PL6346	54	Breast Cancer	SQK-NBD114.96	FLO-PRO114M	PAW22111/PAW22070	PrometION P2S (P2S-00850-A)	dna_r10.4.1_e8.2_400bps_sup@v5.0.0
HU070	PL4703	47	Breast Cancer	SQK-NBD114.96	FLO-PRO114M	PAW22111/PAW22070	PrometION P2S (P2S-00850-A)	dna_r10.4.1_e8.2_400bps_sup@v5.0.0
HU070	PL4705	43	Breast Cancer	SQK-NBD114.96	FLO-PRO114M	PAW22111/PAW22070	PrometION P2S (P2S-00850-A)	dna_r10.4.1_e8.2_400bps_sup@v5.0.0
HU070	PL4413	42	Breast Cancer	SQK-NBD114.96	FLO-PRO114M	PAW22111/PAW22070	PrometION P2S (P2S-00850-A)	dna_r10.4.1_e8.2_400bps_sup@v5.0.0
HU070	PL5901	51	Breast DCIS/LCIS	SQK-NBD114.96	FLO-PRO114M	PAW22111/PAW22070	PrometION P2S (P2S-00850-A)	dna_r10.4.1_e8.2_400bps_sup@v5.0.0
HU073	PL1851	24	Lung Cancer	SQK-NBD114.96	FLO-PRO114M	PAW22203/PAW22107/PAW65408/PAU59545/	PrometION P2S (P2S-00850-B)	dna_r10.4.1_e8.2_400bps_sup@v5.0.0
HU073	PL1790	25	Lung Cancer	SQK-NBD114.96	FLO-PRO114M	PAW22203/PAW22107/PAW65408/PAU59545/	PrometION P2S (P2S-00850-B)	dna_r10.4.1_e8.2_400bps_sup@v5.0.0
HU073	PL1663	26	Lung Cancer	SQK-NBD114.96	FLO-PRO114M	PAW22203/PAW22107/PAW65408/PAU59545/	PrometION P2S (P2S-00850-B)	dna_r10.4.1_e8.2_400bps_sup@v5.0.0
HU073	PL1670	32	Lung Cancer	SQK-NBD114.96	FLO-PRO114M	PAW22203/PAW22107/PAW65408/PAU59545/	PrometION P2S (P2S-00850-B)	dna_r10.4.1_e8.2_400bps_sup@v5.0.0
HU073	PL1650	34	Lung Cancer	SQK-NBD114.96	FLO-PRO114M	PAW22203/PAW22107/PAW65408/PAU59545/	PrometION P2S (P2S-00850-B)	dna_r10.4.1_e8.2_400bps_sup@v5.0.0
HU073	PL1454	35	Lung Cancer	SQK-NBD114.96	FLO-PRO114M	PAW22203/PAW22107/PAW65408/PAU59545/	PrometION P2S (P2S-00850-B)	dna_r10.4.1_e8.2_400bps_sup@v5.0.0
HU073	PL1180	22	Pancreas Cancer	SQK-NBD114.96	FLO-PRO114M	PAW22203/PAW22107/PAW65408/PAU59545/	PrometION P2S (P2S-00850-B)	dna_r10.4.1_e8.2_400bps_sup@v5.0.0
HU073	PL700	23	Pancreas Cancer	SQK-NBD114.96	FLO-PRO114M	PAW22203/PAW22107/PAW65408/PAU59545/	PrometION P2S (P2S-00850-B)	dna_r10.4.1_e8.2_400bps_sup@v5.0.0
HU073	PL732	27	Pancreas Cancer	SQK-NBD114.96	FLO-PRO114M	PAW22203/PAW22107/PAW65408/PAU59545/	PrometION P2S (P2S-00850-B)	dna_r10.4.1_e8.2_400bps_sup@v5.0.0
HU073	PL1416	28	Pancreas Cancer	SQK-NBD114.96	FLO-PRO114M	PAW22203/PAW22107/PAW65408/PAU59545/	PrometION P2S (P2S-00850-B)	dna_r10.4.1_e8.2_400bps_sup@v5.0.0
HU073	PL1373	29	Pancreas Cancer	SQK-NBD114.96	FLO-PRO114M	PAW22203/PAW22107/PAW65408/PAU59545/	PrometION P2S (P2S-00850-B)	dna_r10.4.1_e8.2_400bps_sup@v5.0.0
HU073	PL1208	30	Pancreas Cancer	SQK-NBD114.96	FLO-PRO114M	PAW22203/PAW22107/PAW65408/PAU59545/	PrometION P2S (P2S-00850-B)	dna_r10.4.1_e8.2_400bps_sup@v5.0.0
HU073	PL1063	31	Pancreas Cancer	SQK-NBD114.96	FLO-PRO114M	PAW22203/PAW22107/PAW65408/PAU59545/	PrometION P2S (P2S-00850-B)	dna_r10.4.1_e8.2_400bps_sup@v5.0.0
HU073	PL1323	33	Pancreas Cancer	SQK-NBD114.96	FLO-PRO114M	PAW22203/PAW22107/PAW65408/PAU59545/	PrometION P2S (P2S-00850-B)	dna_r10.4.1_e8.2_400bps_sup@v5.0.0
HU073	PL2014	36	Pancreas Cancer	SQK-NBD114.96	FLO-PRO114M	PAW22203/PAW22107/PAW65408/PAU59545/	PrometION P2S (P2S-00850-B)	dna_r10.4.1_e8.2_400bps_sup@v5.0.0
HU073	PL1432	37	Pancreas Cancer	SQK-NBD114.96	FLO-PRO114M	PAW22203/PAW22107/PAW65408/PAU59545/	PrometION P2S (P2S-00850-B)	dna_r10.4.1_e8.2_400bps_sup@v5.0.0
HU083	con 1281	63	Non-cancer	SQK-NBD114.96	FLO-PRO114M	PAU61267/PBA64670	PrometION P2S (P2S-00850-B)	dna_r10.4.1_e8.2_400bps_sup@v4.3.0
HU083	con 1263	64	Non-cancer	SQK-NBD114.96	FLO-PRO114M	PAU61267/PBA64670	PrometION P2S (P2S-00850-B)	dna_r10.4.1_e8.2_400bps_sup@v4.3.0
HU083	con 1261	65	Non-cancer	SQK-NBD114.96	FLO-PRO114M	PAU61267/PBA64670	PrometION P2S (P2S-00850-B)	dna_r10.4.1_e8.2_400bps_sup@v4.3.0
HU083	con 1262	66	Non-cancer	SQK-NBD114.96	FLO-PRO114M	PAU61267/PBA64670	PrometION P2S (P2S-00850-B)	dna_r10.4.1_e8.2_400bps_sup@v4.3.0
HU083	con 1276	67	Non-cancer	SQK-NBD114.96	FLO-PRO114M	PAU61267/PBA64670	PrometION P2S (P2S-00850-B)	dna_r10.4.1_e8.2_400bps_sup@v4.3.0
HU083	Ad36	68	Non-cancer	SQK-NBD114.96	FLO-PRO114M	PAU61267/PBA64670	PrometION P2S (P2S-00850-B)	dna_r10.4.1_e8.2_400bps_sup@v4.3.0
HU083	Ad59	69	Non-cancer	SQK-NBD114.96	FLO-PRO114M	PAU61267/PBA64670	PrometION P2S (P2S-00850-B)	dna_r10.4.1_e8.2_400bps_sup@v4.3.0
HU083	Ad67	73	Non-cancer	SQK-NBD114.96	FLO-PRO114M	PAU61267/PBA64670	PrometION P2S (P2S-00850-B)	dna_r10.4.1_e8.2_400bps_sup@v4.3.0
HU083	Ad75	71	Non-cancer	SQK-NBD114.96	FLO-PRO114M	PAU61267/PBA64670	PrometION P2S (P2S-00850-B)	dna_r10.4.1_e8.2_400bps_sup@v4.3.0
HU083	Ad64	72	Non-cancer	SQK-NBD114.96	FLO-PRO114M	PAU61267/PBA64670	PrometION P2S (P2S-00850-B)	dna_r10.4.1_e8.2_400bps_sup@v4.3.0
HU083	AB004	89	Non-cancer	SQK-NBD114.96	FLO-PRO114M	PAU61267/PBA64670	PrometION P2S (P2S-00850-B)	dna_r10.4.1_e8.2_400bps_sup@v4.3.0
